# Row1, a member of a new family of conserved fungal proteins involved in infection, is required for appressoria functionality in Ustilago maydis

**DOI:** 10.1101/2023.09.11.557153

**Authors:** María Dolores Pejenaute-Ochoa, Laura Tomás-Gallardo, José I. Ibeas, Ramón R. Barrales

## Abstract

The appressorium of phytopathogenic fungi is a specific structure with a crucial role in plant cuticle penetration. Pathogens with melanized appressoria break the cuticle through cell wall melanization and intracellular turgor pressure. However, in fungi with non-melanized appressorium, the mechanisms governing cuticle penetration are poorly understood. Here we characterize Row1, a previously uncharacterized appressoria-specific protein of *Ustilago maydis* that localizes to membrane and secretory vesicles. Deletion of *row1* decrease appressoria formation and plant penetration, thereby reducing virulence. Specifically, the Δ*row1* mutant has a thicker cell wall that is more resistant to glucanase degradation. We also observed that the Δ*row1* mutant has secretion defects. Our data suggest that Row1 could modify the glucans that form the fungal cell wall and may be involved in unconventional protein secretion, thereby promoting both appressoria maturation and penetration. We show that Row1 is functionally conserved at least among Ustilaginaceae and belongs to the Row family, which consists of five other proteins that are highly conserved among Basidiomycota fungi and are involved in *U. maydis* virulence. We observed similarities in localization between Row1 and Row2, which is also involved in cell wall remodelling and secretion, suggesting similar molecular functions for members of this protein family.
