## Supplemental Table S4 for "Row1, a member of a new family of conserved fungal proteins involved in infection, is required for appressoria functionality in Ustilago maydis"

### Sheet: Table_S4
Gene ID	Protein Name	Log2 Δrow1/WT	Description	Protein categorie	EVs	C. albicans	S. cerevisiae	H.capsulatum	F. oxysporum	C. neoformans
UMAG_03580		-1.77	Annexin	Membrane transport	Yes*	X	X	X	X	X
UMAG_00309	Row1	-1.26	Macrofage activating glycoprotein (Row1)	Cell wall modification	Yes*	X	X	X	X	CNAG_00776
UMAG_10700		-1.1	Ribosomal 60S subunit protein	Ribosomal subunit	Yes	X	X	HCAG_03694	X	X
UMAG_01105		-0.96	ABC transporter domain-containing	Membrane transport	Yes	X	PXA2	X	X	X
UMAG_00975		-0.82	ATP20-subunit G of mitochondrial F1F0-ATP Synthase	Mitochondrial transporter	Yes	X	VMA4	X	X	X
UMAG_04190		-0.82	Lipid droplet-associated perilipin	Membrane transport	No	X	X	X	X	X
UMAG_11985	Tpm2	-0.82	TPM2-tropomyosin	Cytoskeleton	Yes	X	TPM2	X	X	X
UMAG_04979		-0.76	CRAL-TRIO domain-containing protein	Membrane transport	No	X	X	X	X	X
UMAG_10274		-0.76	Uncharacterized protein	Miscellaneous	No	X	X	X	X	X
UMAG_11520		-0.75	Putative Vacuolar ATP synthase subunit E	Membrane transport	Yes	X	VMA4	X	X	X
UMAG_11052		-0.75	Programmed cell death protein 5	Ribosomal subunit	No	X	X	X	X	X
UMAG_05434		-0.73	Putative Shwachman-Bodian-Diamond syndrome protein	Ribosomal subunit	Yes	X	SDO1	X	X	X
UMAG_05031		-0.71	Ribosomal protein	Ribosomal subunit	Yes	X	X	HCAG_01850	X	X
UMAG_03493	GrpE	-0.71	GrpE protein homolog	Miscellaneous	No	X	X	X	X	X
UMAG_02267	Scot	-0.7	succinyl-CoA:3-ketoacid-coenzyme A transferase	Miscellaneous	Yes	X	X	X	FOTG_01951	X
UMAG_02672	Mic19	-0.65	MICOS complex subunit MIC19	Mitochondrial transporter	No	X	X	X	X	X
UMAG_10799	Snf7	-0.65	ESCRT III Complex	Vesicle trafficking	Yes	X	SNF7	X	X	X
UMAG_01894		-0.64	Uncharacterized protein	Miscellaneous	No	X	X	X	X	X
UMAG_10773		-0.64	Ribosomal subunit	Ribosomal subunit	No	X	X	X	X	X
UMAG_06004		-0.63	Putative adenosine 5`-monophosphoramidase	Miscellaneous	No	X	X	X	X	X
UMAG_03412		-0.61	Coenzyme Q-binding protein COQ10 START domain-containing protein	Miscellaneous	No	X	X	X	X	X
UMAG_10338	Letm1	-0.6	Letm1 RBD domain-containing protein	Mitochondrial metabolism	No	X	X	X	X	X
UMAG_05005		-0.6	30S ribosomal protein S17	Ribosomal subunit	Yes	X	MRPS17	X	X	X
UMAG_11453		-0.6	Putative E2 ubiquitin-conjugating enzyme	Miscellaneous	Yes	X	UBC5	HCAG_03166	X	X
UMAG_12173		-0.6	Uncharacterized protein	Miscellaneous	No	X	X	X	X	X
UMAG_03085	Sod	-0.58	Superoxide dismutase	Heat shock protein	Yes	X	SOD2	HCAG_01543	X	X
UMAG_11938	Scp2	-0.57	SCP2 domain-containing protein	Membrane transport	No	X	X	X	X	X
UMAG_05499		-0.52	Bud neck involved protein	Cytoskeleton	No	X	X	X	X	X
UMAG_10469		-0.52	Ribosomal 40S subunit protein	Ribosomal subunit	Yes	X	X	HCAG_02430	X	X
UMAG_04368		-0.52	GH16 domain-containing protein	Cell wall modification	No	X	X	X	X	X
UMAG_02959		-0.52	ACB domain-containing protein	Membrane transport	No	X	X	X	X	X
UMAG_04533		-0.51	FAD-binding PCMH-type domain-containing protein	Miscellaneous	No	X	X	X	X	X
UMAG_01771		-0.51	CoA-binding domain-containing protein	Membrane transport*	No	X	X	X	X	X
UMAG_03530	Tim16	-0.51	Mitochondrial import inner membrane translocase subunit TIM16	Mitochondrial metabolism	Yes	X	TIM16	X	X	X
UMAG_10876		-0.51	Fumarylacetoacetase-like C-terminal domain-containing protein	Mitochondrial metabolism	No	X	X	X	X	X
UMAG_12131	TCTP	0.82	Translationally-controlled tumor protein homolog	Cytoskeleton	Yes	TMA19	TMA19	X	X	X
UMAG_04138		0.956	Transaldolase	Sugar metabolism	Yes	X	X	HCAG_00638	FOTG_01418	X
UMAG_11385	Gst	1	Metaxin glutathione S-transferase domain-containing protein	Mitochondria	No	X	X	X	X	X
UMAG_05286		1.115	2-deoxyglucose-6-phosphate	Sugar metabolism	No	X	X	X	X	X
