## Supplemental Table S6 for "Row1, a member of a new family of conserved fungal proteins involved in infection, is required for appressoria functionality in Ustilago maydis"

### Sheet: Hoja1
PROTEIN	LENGTH	CHROMOSOME	EFFECTOR (2.0)	EFFECTOR (3.0-Fungi)	CYTOPLASMIC	APOPLASTIC	TARGET P	S.PEPTIDE	TM REGION	ExpasyProsite	GPI Anchor site	N-GLY	O-GLY	Putative secreted	GO(P)ID (Process)	Go name	GO(F)ID (Function)	Go name	GO(C)ID	Go name
Umag_00309	424	1	NO 0.958	YES	NO	0.513	SP	1-21aa	403-423aa	Serin-Rich domain (297-408aa)	400	NO	332,339,341,342,344,346,347,352,354,357,362,366,368,372 (>0.94)	YES	GO:0000272; GO:0045493; GO:0055085	Polysaccharide catabolic process; Xylan catabolic process; Transmembrane transport	GO:0016798	Hydrolase activity, acting on glycosyl bonds	GO:0005576; GO:0016021	Extracellular region; Integral component of membrane; Xylan degradation; Carbohydrate metabolism; Transmembrane helix; Polysaccharide degradation
Umag_00961	290	2	YES 0.718	YES	NO	0.609	SP	1-19aa	NO	NO	NO	NO	271,278 (>0.9)	YES	GO:0000272; GO:0045493; GO:0055085	Polysaccharide catabolic process; Xylan catabolic process; Transmembrane transport	GO:0016798	Hydrolase activity, acting on glycosyl bonds	GO:0005576; GO:0016021	Extracellular region; Integral component of membrane; Xylan degradation; Carbohydrate metabolism; Transmembrane helix; Polysaccharide degradation
Umag_02921	285	7	YES 0.755	YES	NO	0.764	SP	1-23aa	NO	NO	NO	NO	248,257,267 (>0.8)	YES	GO:0000272; GO:0045493; GO:0055085	Polysaccharide catabolic process; Xylan catabolic process; Transmembrane transport	GO:0016798	Hydrolase activity, acting on glycosyl bonds	GO:0005576; GO:0016021	Extracellular region; Integral component of membrane; Xylan degradation; Carbohydrate metabolism; Transmembrane helix; Polysaccharide degradation
Umag_06162	381	22	NO 0.932	YES	NO	0.527	SP	1-18aa	360-380aa	Serin-Rich domain (280-363aa)	356	46, 57, 160, 164, 346 and 351	280,309,311,315,323, 327,328,329,334,337 (>0.94)	YES	GO:0000272; GO:0045493; GO:0055085	Polysaccharide catabolic process; Xylan catabolic process; Transmembrane transport	GO:0016798	Hydrolase activity, acting on glycosyl bonds	GO:0005576; GO:0016021	Extracellular region; Integral component of membrane; Xylan degradation; Carbohydrate metabolism; Transmembrane helix; Polysaccharide degradation
Umag_10474	407	10	NO 0.927	0.594	NO	NO	SP	1-25aa	386-405aa	Serin-Rich domain (307-392aa)	385	54, 65, 168 and 172.	53, 288, 318, 321, 322, 323, 329, 333, 335, 350, 353, 356, 359, 362 (>0.94)	YES	GO:0000272; GO:0045493; GO:0055085	Polysaccharide catabolic process; Xylan catabolic process; Transmembrane transport	GO:0016798	Hydrolase activity, acting on glycosyl bonds	GO:0005576; GO:0016021	Extracellular region; Integral component of membrane; Xylan degradation; Carbohydrate metabolism; Transmembrane helix; Polysaccharide degradation
Umag_03349	349	8	NO 0.971	0.564	NO	NO	SP	1-19aa	325-347aa	Serin-Rich domain (290-323aa)	NO	103, 165 and 233	293,297, 298, 299, 300, 301, 302, 304, 305, 309 (>0.94)	YES					GO:0016021	Integral component of membrane; Transmembrane helix
												t
